# Transition to the structurally vulnerable nuclear state is an integral part of mouse embryonic development

**DOI:** 10.1101/2023.02.20.529332

**Authors:** Masahito Tanaka, Rin Sakanoue, Atsushi Takasu, Naoko Watanabe, Yuta Shimamoto, Kei Miyamoto

**Affiliations:** Laboratory of Physics and Cell Biology, National Institute of Genetics, Shizuoka 411-8540, Japan; Graduate School of Biology-Oriented Science and Technology, Kindai University, Wakayama, 649-6493, Japan; Department of Genetics, Sokendai University, Shizuoka 411-8540, Japan

## Abstract

Upon fertilization, germ cells are reprogrammed to acquire the ability to develop into an entire organism. Whereas extensive studies have focused on epigenetic reprogramming of chromatin states during development, changes of the nucleus that surrounds chromatin are ill-defined. Here, we show that nuclei become structurally and mechanically vulnerable at the 2-cell stage during mouse embryonic development. The 2-cell stage nuclei are extraordinarily plastic and deformable in contrast to those of 1-cell and 4-cell stages. The mechanically vulnerable nuclear state is attained by autophagy-mediated loss of lamin B1 from the nuclear membrane. This developmentally programmed lamin B1 dynamics is required for chromatin organization and major zygotic genome activation. We thus demonstrate that structural reprogramming of nuclei is a major determinant of embryonic gene expression and acquisition of totipotency.
