## Supplementary material for "Transition to the structurally vulnerable nuclear state is an integral part of mouse embryonic development": Table S1

### Sheet: Sheet1
Table S1. Mapping information for RNA-seq.
Samples	Total input reads	Uniquely mapped reads			Multi-mapped reads			Number of expressed genes
		Reads	Percentages (%)		Reads	Percentages (%)		FPKM>0.1	FPKM>1
LC3-1	14838220	11718559	78.9755		1309260	8.82357		22430	13262
LC3-2	17185549	13597895	79.124		1656539	9.63914		22715	13772
LC3-3	15959488	12430577	77.8883		1514156	9.4875		21077	12673
LC3-4	16067951	12318540	76.6653		1509768	9.39615		21431	12533
LC3 average	16012802	1.25164e+07	78.1633		1.49743e+06	9.33659		21913.2	13060
LC3 SD	830792	680569	0.987713		123648	0.308646		678.549	493.773
LC3 SE	415396	340284	0.493856		61824.1	0.154323		339.274	246.886
truncated-LC3-1	17403873	14251067	81.8845		1700416	9.77033		23902	14843
truncated-LC3-2	14970387	11950900	79.8303		1448929	9.67863		22578	13831
truncated-LC3-3	15912771	12876910	80.9219		1563352	9.82451		24465	15347
truncated-LC3-4	19394159	15244334	78.6027		1707605	8.80474		24324	14664
truncated-LC3 average	1.69203e+07	1.35808e+07	80.3098		1.60508e+06	9.51955		23817.2	14671.2
truncated-LC3 SD	1.67116e+06	1.26181e+06	1.22457		106917	0.415979		744.866	545.942
truncated-LC3 SE	835580	630904	0.612285		53458.3	0.20799		372.433	272.971
Non-injection-1	18203356	15058955	82.7263		1661569	9.12782		24281	15072
Non-injection-2	19155673	15549108	81.1723		1874017	9.78309		24334	14900
Non-injection-3	17769221	14832175	83.4712		1527554	8.59663		23879	14647
Non-injection-4	18622907	15500806	83.2352		1670927	8.97243		23959	14944
Non-injection average	1.84378e+07	15235261	82.6512		1.68352e+06	9.11999		24113.2	14890.8
Non-injection SD	512730	301072	0.895266		123749	0.428791		197.191	154.262
Non-injection SE	256365	150536	0.447633		61874.3	0.214395		98.5954	77.1309
All average	1.71236e+07	1.37775e+07	80.3748		1595341	9.32538		23281.2	14207.3
All SD	1.4998e+06	1.40239e+06	2.1098		140819	0.42118		1140.92	924.538
All SE	865909	809673	1.2181		81301.9	0.243168		658.709	533.782
